# *De novo* learning versus adaptation of continuous control in a manual tracking task

**DOI:** 10.1101/2020.01.15.906545

**Authors:** Christopher S Yang, Noah J Cowan, Adrian M Haith

## Abstract

How do people learn to perform tasks that require continuous adjustments of motor output, like riding a bicycle? People rely heavily on cognitive strategies when learning discrete movement tasks, but such time-consuming strategies are infeasible in continuous control tasks that demand rapid responses to ongoing sensory feedback. To understand how people can learn to perform such tasks without the benefit of cognitive strategies, we imposed a rotation/mirror reversal of visual feedback while participants performed a continuous tracking task. We analyzed behavior using a system identification approach which revealed two qualitatively different components of learning: adaptation of a baseline controller and formation of a new, task-specific continuous controller. These components exhibited different signatures in the frequency domain and were differentially engaged under the rotation/mirror reversal. Our results demonstrate that people can rapidly build a new continuous controller *de novo* and can simultaneously deploy this process with adaptation of an existing controller.
