## Supplementary material for "*De novo* learning versus adaptation of continuous control in a manual tracking task": Figure 5-source data 1

### Sheet: Primary Mixed Effects Model
Primary linear mixed effects model
Predictors are block of learning, rotation/mirror reversal group, and frequency of movement
	numDF	denDF	F-value	p-value
(Intercept)	1	360	260.558	0
block	2	360	183.67	0
group	1	18	56.4775	5.90045e-07
frequency	6	360	14.6171	5.9952e-15
block:group	2	360	29.7094	1.14242e-12
block:frequency	12	360	13.5846	0
group:frequency	6	360	9.58945	8.60267e-10
block:group:frequency	12	360	3.38732	0.000103617

### Sheet: Post-hoc Pairwise Comparisons
Post-hoc pairwise comparisons using Tukey's range test
Off-diagonal elements of gain matrices from different blocks are compared, post-hoc to the primary linear mixed effects model
Frequency pair	Contrasts	t-ratio	p-value	Bonferroni-adjusted p-value	*note that the adjusted p-value was capped at 1
1	MR baseline vs MR late	-9.15426	9.16569e-10	6.41598e-09
1	MR baseline vs MR post	-2.51	0.148066	1
1	MR post vs VMR post	0.512271	0.995002	1
1	VMR baseline vs VMR late	-11.4373	2.02593e-12	1.41815e-11
1	VMR baseline vs VMR post	-1.05062	0.897243	1
2	MR baseline vs MR late	-5.19943	0.000112373	0.00078661
2	MR baseline vs MR post	-1.73168	0.520782	1
2	MR post vs VMR post	-3.33642	0.0364452	0.255116
2	VMR baseline vs VMR late	-7.48852	1.10254e-07	7.71781e-07
2	VMR baseline vs VMR post	-4.8008	0.000371743	0.0026022
3	MR baseline vs MR late	-6.04145	8.67778e-06	6.07445e-05
3	MR baseline vs MR post	-2.01422	0.35452	1
3	MR post vs VMR post	-8.30149	1.9051e-06	1.33357e-05
3	VMR baseline vs VMR late	-6.98283	4.99376e-07	3.49563e-06
3	VMR baseline vs VMR post	-7.501	1.0625e-07	7.43748e-07
4	MR baseline vs MR late	-3.24179	0.0284397	0.199078
4	MR baseline vs MR post	-0.323835	0.999484	1
4	MR post vs VMR post	-7.12319	1.59264e-05	0.000111485
4	VMR baseline vs VMR late	-7.03673	4.24698e-07	2.97288e-06
4	VMR baseline vs VMR post	-7.79075	4.51972e-08	3.1638e-07
5	MR baseline vs MR late	-1.57584	0.619087	1
5	MR baseline vs MR post	-1.06282	0.892692	1
5	MR post vs VMR post	-6.00765	0.000139518	0.000976627
5	VMR baseline vs VMR late	-4.23799	0.00193097	0.0135168
5	VMR baseline vs VMR post	-7.06493	3.90218e-07	2.73152e-06
6	MR baseline vs MR late	-0.808231	0.964151	1
6	MR baseline vs MR post	-0.864217	0.952561	1
6	MR post vs VMR post	-3.44484	0.0292548	0.204783
6	VMR baseline vs VMR late	-3.93062	0.00460142	0.0322099
6	VMR baseline vs VMR post	-6.26536	4.38636e-06	3.07045e-05
7	MR baseline vs MR late	0.128855	0.999995	1
7	MR baseline vs MR post	-3.02843	0.0477142	0.334
7	MR post vs VMR post	-1.87396	0.447688	1
7	VMR baseline vs VMR late	-5.77838	1.93535e-05	0.000135475
7	VMR baseline vs VMR post	-6.46169	2.41428e-06	1.69e-05

### Sheet: 95% Confidence Intervals
95% confidence intervals for off-diagonal gains
Frequency pair	Group	Block	Estimate	95% CI (lower)	95% CI (upper)
1	Mirror reversal	Baseline	-0.021	-0.1524	0.1104
1	Mirror reversal	Late	0.4802	0.3488	0.6116
1	Mirror reversal	Post-learning	0.1164	-0.015	0.2478
1	Rotation	Baseline	0.0264	-0.1058	0.1587
1	Rotation	Late	0.6527	0.5205	0.7849
1	Rotation	Post-learning	0.084	-0.0482	0.2162
2	Mirror reversal	Baseline	0.0145	-0.1233	0.1524
2	Mirror reversal	Late	0.3583	0.2204	0.4961
2	Mirror reversal	Post-learning	0.129	-0.0088	0.2668
2	Rotation	Baseline	0.0333	-0.1054	0.172
2	Rotation	Late	0.5283	0.3896	0.667
2	Rotation	Post-learning	0.3506	0.2119	0.4893
3	Mirror reversal	Baseline	-0.0601	-0.184	0.0638
3	Mirror reversal	Late	0.2963	0.1724	0.4202
3	Mirror reversal	Post-learning	0.0587	-0.0652	0.1826
3	Rotation	Baseline	0.112	-0.0127	0.2367
3	Rotation	Late	0.5239	0.3992	0.6486
3	Rotation	Post-learning	0.5545	0.4298	0.6792
4	Mirror reversal	Baseline	-0.0362	-0.2008	0.1283
4	Mirror reversal	Late	0.1849	0.0204	0.3495
4	Mirror reversal	Post-learning	-0.0141	-0.1787	0.1504
4	Rotation	Baseline	0.0194	-0.1462	0.185
4	Rotation	Late	0.4993	0.3338	0.6649
4	Rotation	Post-learning	0.5508	0.3852	0.7164
5	Mirror reversal	Baseline	-0.0308	-0.1703	0.1088
5	Mirror reversal	Late	0.0752	-0.0643	0.2148
5	Mirror reversal	Post-learning	0.0407	-0.0989	0.1803
5	Rotation	Baseline	-0.0304	-0.1709	0.11
5	Rotation	Late	0.2547	0.1142	0.3951
5	Rotation	Post-learning	0.4448	0.3044	0.5853
6	Mirror reversal	Baseline	0.0459	-0.0705	0.1623
6	Mirror reversal	Late	0.0832	-0.0332	0.1996
6	Mirror reversal	Post-learning	0.0858	-0.0306	0.2021
6	Rotation	Baseline	-0.0101	-0.1272	0.107
6	Rotation	Late	0.1713	0.0542	0.2884
6	Rotation	Post-learning	0.279	0.1619	0.3961
7	Mirror reversal	Baseline	0.0239	-0.0585	0.1063
7	Mirror reversal	Late	0.0199	-0.0626	0.1023
7	Mirror reversal	Post-learning	0.1184	0.036	0.2009
7	Rotation	Baseline	-0.0088	-0.0918	0.0741
7	Rotation	Late	0.1716	0.0886	0.2545
7	Rotation	Post-learning	0.1929	0.1099	0.2758
