## Supplementary material for "*De novo* learning versus adaptation of continuous control in a manual tracking task": Figure 6-source data 1

### Sheet: Primary Mixed Effects Model
Primary linear mixed effects model
Predictors are block of learning, rotation/mirror reversal group, and frequency of movement
	numDF	denDF	F-value	p-value
(Intercept)	1	360	46.6105	3.69254e-11
block	2	360	77.1046	0
group	1	18	30.161	3.24267e-05
frequency	6	360	5.75731	9.7379e-06
block:group	2	360	18.3097	2.6739e-08
block:frequency	12	360	5.99749	1.43478e-09
group:frequency	6	360	10.792	4.78263e-11
block:group:frequency	12	360	3.26139	0.000174377

### Sheet: Post-hoc Pairwise Comparisons
Post-hoc pairwise comparisons using Tukey's range test
Off-diagonal elements of gain matrices from different blocks are compared, post-hoc to the primary linear mixed effects model
Frequency pair	Contrasts	t-ratio	p-value	Bonferroni-adjusted p-value	*note adjusted p-value was capped at 1
1	MR baseline vs MR late	-6.47048	2.35071e-06	1.6455e-05
1	MR baseline vs MR post	-0.510716	0.995428	1
1	MR post vs VMR post	-2.14631	0.308735	1
1	VMR baseline vs VMR late	-8.38592	8.02817e-09	5.61972e-08
1	VMR baseline vs VMR post	-2.01722	0.352908	1
2	MR baseline vs MR late	-4.90883	0.000269297	0.00188508
2	MR baseline vs MR post	-0.652596	0.985913	1
2	MR post vs VMR post	-3.72051	0.0165733	0.116013
2	VMR baseline vs VMR late	-6.47369	2.32788e-06	1.62951e-05
2	VMR baseline vs VMR post	-4.45395	0.00103383	0.0072368
3	MR baseline vs MR late	-4.72547	0.000465018	0.00325512
3	MR baseline vs MR post	-0.400442	0.998558	1
3	MR post vs VMR post	-7.64109	6.1294e-06	4.29058e-05
3	VMR baseline vs VMR late	-5.74087	2.16979e-05	0.000151885
3	VMR baseline vs VMR post	-4.7733	0.000403442	0.00282409
4	MR baseline vs MR late	-1.65446	0.569409	1
4	MR baseline vs MR post	1.19558	0.836034	1
4	MR post vs VMR post	-6.36733	6.81743e-05	0.00047722
4	VMR baseline vs VMR late	-3.13448	0.0370145	0.259102
4	VMR baseline vs VMR post	-4.44662	0.00105614	0.00739298
5	MR baseline vs MR late	-0.452981	0.997403	1
5	MR baseline vs MR post	-0.095304	0.999999	1
5	MR post vs VMR post	-3.52864	0.0246453	0.172517
5	VMR baseline vs VMR late	-4.45072	0.0010436	0.0073052
5	VMR baseline vs VMR post	-4.68186	0.000529135	0.00370395
6	MR baseline vs MR late	1.05562	0.895394	1
6	MR baseline vs MR post	-1.44518	0.699877	1
6	MR post vs VMR post	-0.535855	0.993844	1
6	VMR baseline vs VMR late	-2.81815	0.0773056	0.541139
6	VMR baseline vs VMR post	-2.42507	0.174751	1
7	MR baseline vs MR late	0.284632	0.999725	1
7	MR baseline vs MR post	-1.78056	0.490409	1
7	MR post vs VMR post	0.4998	0.995543	1
7	VMR baseline vs VMR late	-2.68575	0.10312	0.721841
7	VMR baseline vs VMR post	-1.8356	0.45682	1

### Sheet: 95% Confidence Intervals
95% confidence intervals for off-diagonal gains
Frequency pair	Group	Block	Estimate	95% CI (lower)	95% CI (upper)
1	Mirror reversal	Baseline	-0.0243	-0.1264	0.0778
1	Mirror reversal	Late	0.2937	0.1916	0.3958
1	Mirror reversal	Post-learning	0.0008	-0.1013	0.1029
1	Rotation	Baseline	0.0073	-0.0954	0.11
1	Rotation	Late	0.4194	0.3166	0.5221
1	Rotation	Post-learning	0.1064	0.0037	0.2092
2	Mirror reversal	Baseline	-0.0087	-0.1165	0.0992
2	Mirror reversal	Late	0.241	0.1332	0.3489
2	Mirror reversal	Post-learning	0.0245	-0.0833	0.1324
2	Rotation	Baseline	-0.0086	-0.1171	0.0999
2	Rotation	Late	0.3207	0.2121	0.4292
2	Rotation	Post-learning	0.2179	0.1094	0.3265
3	Mirror reversal	Baseline	-0.0914	-0.1995	0.0167
3	Mirror reversal	Late	0.144	0.0359	0.2521
3	Mirror reversal	Post-learning	-0.0715	-0.1796	0.0366
3	Rotation	Baseline	0.0889	-0.0199	0.1977
3	Rotation	Late	0.3749	0.2661	0.4837
3	Rotation	Post-learning	0.3267	0.2179	0.4355
4	Mirror reversal	Baseline	-0.0979	-0.3005	0.1048
4	Mirror reversal	Late	0.0561	-0.1466	0.2587
4	Mirror reversal	Post-learning	-0.2091	-0.4117	-0.0065
4	Rotation	Baseline	-0.001	-0.2049	0.2029
4	Rotation	Late	0.2906	0.0867	0.4945
4	Rotation	Post-learning	0.4127	0.2088	0.6166
5	Mirror reversal	Baseline	-0.0413	-0.1894	0.1068
5	Mirror reversal	Late	-0.0162	-0.1643	0.1319
5	Mirror reversal	Post-learning	-0.036	-0.1841	0.1121
5	Rotation	Baseline	-0.0436	-0.1926	0.1054
5	Rotation	Late	0.203	0.054	0.352
5	Rotation	Post-learning	0.2158	0.0668	0.3649
6	Mirror reversal	Baseline	0.0223	-0.0875	0.1321
6	Mirror reversal	Late	-0.0237	-0.1335	0.0861
6	Mirror reversal	Post-learning	0.0854	-0.0245	0.1952
6	Rotation	Baseline	0.0079	-0.1026	0.1184
6	Rotation	Late	0.1309	0.0204	0.2414
6	Rotation	Post-learning	0.1137	0.0032	0.2242
7	Mirror reversal	Baseline	0.015	-0.0936	0.1236
7	Mirror reversal	Late	0.0015	-0.1072	0.1101
7	Mirror reversal	Post-learning	0.0996	-0.009	0.2082
7	Rotation	Baseline	-0.0138	-0.1231	0.0955
7	Rotation	Late	0.1139	0.0045	0.2232
7	Rotation	Post-learning	0.0734	-0.0359	0.1828

### Sheet: Two-way ANOVA
Two-way ANOVA
This ANOVA compares the off-diagonal elements of the gain matrices from the last trial of late learning in the first and second experiments
Predictors are first/second experiment, rotation/mirror reversal group, and frequency of movement
	Df	Sum Sq	Mean Sq	F value	Pr(>F)
experiment	1	1.09381	1.09381	37.6909	3.2031e-09
group	1	2.16262	2.16262	74.5201	6.91578e-16
frequency	6	5.37764	0.896273	30.884	1.02614e-27
experiment:group	1	0.00769627	0.00769627	0.2652	0.607021
experiment:frequency	6	0.242408	0.0404014	1.39216	0.218136
group:frequency	6	0.213414	0.035569	1.22565	0.293484
experiment:group:frequency	6	0.0530711	0.00884518	0.30479	0.9341
Residuals	252	7.31319	0.0290206
