## Supplementary material for "*De novo* learning versus adaptation of continuous control in a manual tracking task": Figure 3-source data 1

### Sheet: Primary Mixed Effects Model
Primary linear mixed effects model
Predictors are block of learning and rotation/mirror reversal group
	numDF	denDF	F-value	p-value
(Intercept)	1	36	340.955	0
block	2	36	102.98	1.33227e-15
group	1	18	59.3806	4.16064e-07
block:group	2	36	7.56301	0.00181088

### Sheet: Post-hoc Pairwise Comparisons
Post-hoc pairwise comparisons using Tukey's range test
Off-diagonal elements of alignment matrices from different blocks are compared, post-hoc to the primary linear mixed effects model
Contrasts	t-ratio	p-value
MR baseline vs MR late	-8.60348	4.31149e-09
MR baseline vs MR post	-2.33822	0.205674
MR post vs VMR post	-7.07646	1.73885e-05
VMR baseline vs VMR late	-11.6924	9.63674e-13
VMR baseline vs VMR post	-7.82387	4.10119e-08

### Sheet: 95% Confidence Interval
95% confidence intervals for off-diagonal elements
Group	Block	Estimate	95% CI (lower)	95% CI (upper)
Mirror reversal	Baseline	-0.023	-0.1113	0.0652
Mirror reversal	Late	0.343	0.2547	0.4313
Mirror reversal	Post-learning	0.0764	-0.0118	0.1647
Rotation	Baseline	0.0446	-0.0442	0.1335
Rotation	Late	0.5421	0.4533	0.6309
Rotation	Post-learning	0.3775	0.2887	0.4664
